# Single residue changes to the histone core catalyze neofunctionalization and impose fitness trade-offs

**DOI:** 10.1101/2024.05.10.593535

**Authors:** Zachary H. Harvey, Kathryn M. Stevens, Jian Yi Kok, Akihisa Osakabe, Jiaying Liu, Tobias Warnecke, Frédéric Berger

**Affiliations:** Gregor Mendel Institute, Austrian Academy of Sciences, Vienna, Austria; MRC Laboratory of Medical Sciences, London, United Kingdom; Institute of Clinical Sciences, Imperial College London, London, United Kingdom; Department of Biological Sciences, Graduate School of Science, The University of Tokyo, Tokyo, Japan; Trinity College, Oxford, United Kingdom; Department of Biochemistry, University of Oxford, Oxford, United Kingdom

## Abstract

Histones are among the most conserved proteins in the eukaryotic genome, and their function is thought to be largely invariant across species. Here, we tested this assumption, examining over a billion years of the essential histone H2A.Z’s evolution in a single synthetic host. We identify single residue substitutions within the H2A.Z core domain that led to its neofunctionalization. Such H2A.Z neomorphs are distinct by their ability to directly interact with the transcription apparatus, rewiring gene expression genome-wide by tuning transcription processivity. Our results reveal that even changes of single residues within the histones core domain can transform their function, catalysing the rapid emergence of phenotypic diversity by directly imposing both fitness opportunities and costs. We propose that the entire histone sequence has the potential to evolve new regulatory relationships, providing a framework to understand the mechanistic underpinnings of disease-associated histone mutations.
