## Supplementary Table S1 for "Single residue changes to the histone core catalyze neofunctionalization and impose fitness trade-offs"

Original ID	Variant
EP00029 Vermamoeba vermiformis 8707	H2A.Z
EP00171 Calliarthron tuberculosum 16330	H2A.Z
EP00295 Goniomonas pacifica 45292	H2A.Z
EP00279 Guillardia theta 8858	H2A.Z
EP00280 Hanusia phi 4212	H2A.Z
EP00277 Geminigera cryophila 39693	H2A.Z
EP00279 Guillardia theta 661	H2A.Z
EP00281 Chroomonas sp CCMP1168 29756	H2A.Z
EP00770 Monocercomonoides exilis 4303	H2A.Z
EP00770 Monocercomonoides exilis 756	H2A.Z
EP00333 Tetrahymena thermophila 3097	H2A.Z
EP00332 Ichthyophthirius multifiliis 2479	H2A.Z
EP00332 Ichthyophthirius multifiliis 4294	H2A.Z
EP00332 Ichthyophthirius multifiliis 4214	H2A.Z
EP00742 Colponemidia sp Colp-10 2454	H2A.Z
EP00363 Plasmodium berghei 4505	H2A.Z
EP00390 Vitrella brassicaformis 18982	H2A.Z
EP00390 Vitrella brassicaformis 2989	H2A.Z
EP00454 Perkinsus marinus 11486	H2A.Z
EP00454 Perkinsus marinus 18768	H2A.Z
EP00454 Perkinsus marinus 18769	H2A.Z
EP00454 Perkinsus marinus 11487	H2A.Z
EP00165 Cyanidioschyzon merolae 3899	H2A.Z
EP00513 Hondaea fermentalgiana 4211	H2A.Z
EP00583 Thalassiosira pseudonana 479	H2A.Z
EP00753 Platysulcus tardus 5563	H2A.Z
EP00504 Blastocystis sp subtype7 2565	H2A.Z
EP00503 Blastocystis sp subtype4 920	H2A.Z
EP00466 Bigelowiella natans 9995	H2A.Z
EP00457 Paulinella chromatophora 9598	H2A.Z
EP00494 Astrolonche serrata 11807	H2A.Z
EP00494 Astrolonche serrata 9570	H2A.Z
EP00150 Ustilago maydis 343	H2A.Z
EP00149 Cryptococcus neoformans 2645	H2A.Z
EP00145 Schizosaccharomyces pombe 3990	H2A.Z
EP00144 Saccharomyces cerevisiae 4819	H2A.Z
EP00135 Aspergillus nidulans 8035	H2A.Z
EP00004 Rigifila ramosa 8875	H2A.Z
EP00006 Acanthamoeba castellanii 4229	H2A.Z
EP00160 Parvularia atlantis 12527	H2A.Z
EP00164 Ancoracysta twista 1779	H2A.Z
EP00126 Sphaerothecum destruens 6628	H2A.Z
EP00276 Gloeochaete wittrockiana 10670	H2A.Z
EP00698 Gefionella okellyi 11175	H2A.Z
EP00698 Gefionella okellyi 17123	H2A.Z
EP00741 Cyanophora paradoxa 18974	H2A.Z
EP00696 Hemimastix kukwesjijk 17273	H2A.Z
EP00163 Fabomonas tropica 26355	H2A.Z
EP00276 Gloeochaete wittrockiana 7213	H2A.Z
EP00494 Astrolonche serrata 3521	H2A.Z
EP00274 Cyanoptyche gloeocystis 4178	H2A.Z
EP00274 Cyanoptyche gloeocystis 4668	H2A.Z
EP00198 Chlamydomonas reinhardtii 4364	H2A.Z
EP00269 Selaginella moellendorffii 10541	H2A.Z
EP00248 Marchantia polymorpha 15150	H2A.Z
EP00247 Physcomitrella patens 13071	H2A.Z
EP00247 Physcomitrella patens 18543	H2A.Z
EP00247 Physcomitrella patens 33702	H2A.Z
EP00248 Marchantia polymorpha 13215	H2A.Z
EP00269 Selaginella moellendorffii 4361	H2A.Z
EP00260 Arabidopsis thaliana 23824	H2A.Z
EP00267 Zea mays 5249	H2A.Z
EP00265 Oryza sativa 6507	H2A.Z
EP00263 Brachypodium distachyon 10818	H2A.Z
EP00265 Oryza sativa 20156	H2A.Z
EP00260 Arabidopsis thaliana 13839	H2A.Z
EP00260 Arabidopsis thaliana 6535	H2A.Z
EP00260 Arabidopsis thaliana 6080	H2A.Z
EP00260 Arabidopsis thaliana 32645	H2A.Z
EP00263 Brachypodium distachyon 12921	H2A.Z
EP00267 Zea mays 15875	H2A.Z
EP00267 Zea mays 57449	H2A.Z
EP00267 Zea mays 3432	H2A.Z
EP00265 Oryza sativa 8454	H2A.Z
EP00263 Brachypodium distachyon 1937	H2A.Z
EP00267 Zea mays 27523	H2A.Z
EP00267 Zea mays 24613	H2A.Z
EP00267 Zea mays 27298	H2A.Z
EP00267 Zea mays 32030	H2A.Z
EP00267 Zea mays 27223	H2A.Z
EP00267 Zea mays 28813	H2A.Z
EP00267 Zea mays 30831	H2A.Z
EP00267 Zea mays 30837	H2A.Z
EP00267 Zea mays 54244	H2A.Z
EP00267 Zea mays 54245	H2A.Z
EP00267 Zea mays 52882	H2A.Z
EP00267 Zea mays 49372	H2A.Z
EP00267 Zea mays 49689	H2A.Z
EP00455 Lapot gusevi 48196	H2A.Z
EP00455 Lapot gusevi 48198	H2A.Z
EP00735 Rhodelphis limneticus 15	H2A.Z
EP00656 Telonema subtile 49378	H2A.Z
EP00658 Telonema sp P-2 46995	H2A.Z
EP00658 Telonema sp P-2 46994	H2A.Z
EP00697 Spironema sp BW2 2150	H2A.Z
EP00762 Andalucia godoyi 1644	H2A.Z
EP00031 Thecamonas trahens 9761	H2A.Z
EP00300 Choanocystis sp HF-7 14823	H2A.Z
EP00030 Amastigomonas sp AF-17 7529	H2A.Z
EP00667 Euglena gracilis 22516	H2A.Z
EP00695 Tsukubamonas globosa 165	H2A.Z
EP00686 Naegleria gruberi 12485	H2A.Z
EP00329 Picozoa sp Boothbay 505	H2A.Z
EP00120 Capsaspora owczarzaki 7372	H2A.Z
EP00002 Diphylleia rotans 11414	H2A.Z
EP00001 Collodictyon triciliatum 186146	H2A.Z
EP00001 Collodictyon triciliatum 171127	H2A.Z
EP00299 Pterocystis canadensis 85	H2A.Z
EP00299 Pterocystis canadensis 86	H2A.Z
EP00301 Raphidiophrys heterophryoidea 6564	H2A.Z
EP00298 Acanthocystis sp HF-20 27063	H2A.Z
EP00300 Choanocystis sp HF-7 30508	H2A.Z
EP00304 Pavlova gyrans 14084	H2A.Z
EP00302 Diacronema sp CCMP2436 6798	H2A.Z
EP00302 Diacronema sp CCMP2436 24348	H2A.Z
EP00314 Emiliania huxleyi 10375	H2A.Z
EP00323 Chrysochromulina tobin 8798	H2A.Z
EP00303 Exanthemachrysis gayraliae 6256	H2A.Z
EP00306 Pavlova sp CCMP459 23694	H2A.Z
EP00161 Ancyromonas sigmoides 13519	H2A.Z
EP00162 Nutomonas longa 24043	H2A.Z
EP00044 Salpingoeca rosetta 295	H2A.Z
EP00003 Mantamonas plastica 18979	H2A.Z
EP00003 Mantamonas plastica 18978	H2A.Z
EP00041 Stephanoeca diplocostata 5538	H2A.Z
EP00037 Helgoeca nana 28654	H2A.Z
EP00119 Amphimedon queenslandica 6457	H2A.Z
EP00081 Caenorhabditis elegans 19656	H2A.Z
EP00113 Trichoplax adhaerens 3911	H2A.Z
EP00110 Nematostella vectensis 20951	H2A.Z
EP00058 Branchiostoma floridae 24846	H2A.Z
EP00079 Xenopus tropicalis 398	H2A.Z
EP00067 Danio rerio 4001	H2A.Z
EP00066 Takifugu rubripes 3868	H2A.Z
EP00078 Anolis carolinensis 5864	H2A.Z
EP00074 Homo sapiens 31900	H2A.Z
EP00073 Rattus norvegicus 14106	H2A.Z
EP00072 Mus musculus 12150	H2A.Z
EP00072 Mus musculus 17229	H2A.Z
EP00073 Rattus norvegicus 5789	H2A.Z
EP00073 Rattus norvegicus 17684	H2A.Z
EP00073 Rattus norvegicus 23554	H2A.Z
EP00079 Xenopus tropicalis 2129	H2A.Z
EP00078 Anolis carolinensis 6664	H2A.Z
EP00066 Takifugu rubripes 8731	H2A.Z
EP00067 Danio rerio 11969	H2A.Z
EP00074 Homo sapiens 37015	H2A.Z
EP00073 Rattus norvegicus 18769	H2A.Z
EP00072 Mus musculus 22534	H2A.Z
EP00073 Rattus norvegicus 30341	H2A.Z
EP00074 Homo sapiens 49446	H2A.Z
EP00099 Drosophila melanogaster 10234	H2A.Z
EP00067 Danio rerio 21984	H2A.Z
EP00074 Homo sapiens 45232	H2A.Z
EP00074 Homo sapiens 49433	H2A.Z
EP00073 Rattus norvegicus 52486	H2A.Z
EP00074 Homo sapiens 49447	H2A.Z
EP00072 Mus musculus 68563	H2A.Z
EP00073 Rattus norvegicus 30342	H2A.Z
EP00072 Mus musculus 68562	H2A.Z
EP00169 Porphyra umbilicalis 3556	Purple_divergent_H2AZ
EP00170 Pyropia yezoensis 6067	Purple_divergent_H2AZ
EP00765 Carpediemonas membranifera 5594	Purple_divergent_H2AZ
EP00765 Carpediemonas membranifera 4128	Purple_divergent_H2AZ
EP00765 Carpediemonas membranifera 5424	Purple_divergent_H2AZ
EP00765 Carpediemonas membranifera 229	Purple_divergent_H2AZ
EP00765 Carpediemonas membranifera 455	Purple_divergent_H2AZ
EP00765 Carpediemonas membranifera 8660	Purple_divergent_H2AZ
EP00765 Carpediemonas membranifera 5747	Purple_divergent_H2AZ
EP00765 Carpediemonas membranifera 2644	Purple_divergent_H2AZ
EP00765 Carpediemonas membranifera 5947	Purple_divergent_H2AZ
EP00765 Carpediemonas membranifera 4173	Purple_divergent_H2AZ
EP00765 Carpediemonas membranifera 360	Purple_divergent_H2AZ
EP00765 Carpediemonas membranifera 521	Purple_divergent_H2AZ
EP00074 Homo sapiens 47010	H2A1
EP00072 Mus musculus 27651	H2A1
EP00073 Rattus norvegicus 13813	H2A1
EP00260 Arabidopsis thaliana 38491	H2A.W
EP00260 Arabidopsis thaliana 36460	H2A.W
EP00265 Oryza sativa 1225	H2A.W
EP00265 Oryza sativa 11298	H2A.W
EP00267 Zea mays 23186	H2A.W
EP00267 Zea mays 24080	H2A.W
EP00260 Arabidopsis thaliana 34673	H2A.W
EP00260 Arabidopsis thaliana 5610	H2A.W
EP00267 Zea mays 17384	H2A.W
EP00265 Oryza sativa 12417	H2A.W
EP00263 Brachypodium distachyon 7148	H2A.W
EP00267 Zea mays 16844	H2A.W
EP00263 Brachypodium distachyon 7673	H2A.W
EP00263 Brachypodium distachyon 899	H2A.W
EP00263 Brachypodium distachyon 900	H2A.W
EP00263 Brachypodium distachyon 13344	H2A.W
EP00267 Zea mays 4860	H2A.W
EP00267 Zea mays 17451	H2A.W
EP00267 Zea mays 17421	H2A.W
EP00267 Zea mays 16687	H2A.W
EP00267 Zea mays 16816	H2A.W
EP00263 Brachypodium distachyon 26127	H2A.W
EP00113 Trichoplax adhaerens 3995	macroH2A
EP00110 Nematostella vectensis 20177	macroH2A
EP00119 Amphimedon queenslandica 3278	macroH2A
EP00058 Branchiostoma floridae 10602	macroH2A
EP00067 Danio rerio 3933	macroH2A
EP00079 Xenopus tropicalis 4834	macroH2A
EP00078 Anolis carolinensis 18155	macroH2A
EP00073 Rattus norvegicus 31360	macroH2A
EP00073 Rattus norvegicus 31361	macroH2A
EP00072 Mus musculus 4645	macroH2A
EP00072 Mus musculus 4646	macroH2A
EP00074 Homo sapiens 45213	macroH2A
EP00074 Homo sapiens 56685	macroH2A
EP00074 Homo sapiens 105470	macroH2A
EP00074 Homo sapiens 79975	macroH2A
EP00074 Homo sapiens 89369	macroH2A
EP00074 Homo sapiens 56686	macroH2A
EP00074 Homo sapiens 56687	macroH2A
EP00074 Homo sapiens 79976	macroH2A
EP00074 Homo sapiens 105471	macroH2A
EP00074 Homo sapiens 79977	macroH2A
EP00074 Homo sapiens 45214	macroH2A
EP00074 Homo sapiens 3437	macroH2A
EP00074 Homo sapiens 89370	macroH2A
EP00074 Homo sapiens 79973	macroH2A
EP00074 Homo sapiens 79974	macroH2A
EP00072 Mus musculus 4644	macroH2A
EP00072 Mus musculus 16565	macroH2A
EP00073 Rattus norvegicus 31358	macroH2A
EP00073 Rattus norvegicus 13220	macroH2A
EP00072 Mus musculus 43942	macroH2A
EP00072 Mus musculus 43941	macroH2A
EP00073 Rattus norvegicus 31362	macroH2A
EP00078 Anolis carolinensis 18154	macroH2A
EP00078 Anolis carolinensis 18153	macroH2A
EP00079 Xenopus tropicalis 22051	macroH2A
EP00066 Takifugu rubripes 6339	macroH2A
EP00066 Takifugu rubripes 11127	macroH2A
EP00067 Danio rerio 3193	macroH2A
EP00079 Xenopus tropicalis 847	macroH2A
EP00078 Anolis carolinensis 2150	macroH2A
EP00074 Homo sapiens 40260	macroH2A
EP00072 Mus musculus 41704	macroH2A
EP00072 Mus musculus 29673	macroH2A
EP00073 Rattus norvegicus 10196	macroH2A
EP00074 Homo sapiens 2549	H2A.B
EP00074 Homo sapiens 2550	H2A.B
EP00073 Rattus norvegicus 6699	H2A.B
EP00072 Mus musculus 9011	H2A.B
EP00072 Mus musculus 3249	H2A.B
EP00072 Mus musculus 9012	H2A.B
EP00072 Mus musculus 3738	H2A.L
EP00072 Mus musculus 20359	H2A.L
EP00072 Mus musculus 3832	H2A.L
EP00072 Mus musculus 2954	H2A.L
EP00072 Mus musculus 1424	H2A.L
EP00072 Mus musculus 22309	H2A.L
EP00072 Mus musculus 2973	H2A.L
EP00072 Mus musculus 7722	H2A.L
EP00072 Mus musculus 3594	H2A.L
EP00072 Mus musculus 859	H2A.L
EP00247 Physcomitrella patens 16781	H2A.X
EP00247 Physcomitrella patens 15668	H2A.X
EP00247 Physcomitrella patens 31333	H2A.X
EP00248 Marchantia polymorpha 7290	H2A.X
EP00248 Marchantia polymorpha 16740	H2A.X
EP00269 Selaginella moellendorffii 474	H2A.X
EP00269 Selaginella moellendorffii 41535	H2A.X
EP00269 Selaginella moellendorffii 4269	H2A.X
EP00267 Zea mays 30858	H2A.X
EP00265 Oryza sativa 22065	H2A.X
EP00263 Brachypodium distachyon 21604	H2A.X
EP00260 Arabidopsis thaliana 21613	H2A.X
EP00260 Arabidopsis thaliana 23954	H2A.X
EP00267 Zea mays 32255	H2A.X
EP00267 Zea mays 20972	H2A.X
EP00263 Brachypodium distachyon 2290	H2A.X
EP00265 Oryza sativa 8342	H2A.X
EP00333 Tetrahymena thermophila 14870	H2A.X
EP00058 Branchiostoma floridae 9594	H2A.X
EP00058 Branchiostoma floridae 13785	H2A.X
EP00058 Branchiostoma floridae 24820	H2A.X
EP00066 Takifugu rubripes 4810	H2A.X
EP00066 Takifugu rubripes 6410	H2A.X
EP00067 Danio rerio 13848	H2A.X
EP00067 Danio rerio 16677	H2A.X
EP00072 Mus musculus 15183	H2A.X
EP00073 Rattus norvegicus 8866	H2A.X
EP00074 Homo sapiens 31899	H2A.X
EP00078 Anolis carolinensis 6877	H2A.X
EP00078 Anolis carolinensis 7868	H2A.X
EP00079 Xenopus tropicalis 1936	H2A.X
EP00079 Xenopus tropicalis 3232	H2A.X
EP00079 Xenopus tropicalis 5542	H2A.X
EP00079 Xenopus tropicalis 10308	H2A.X
EP00079 Xenopus tropicalis 20670	H2A.X
EP00110 Nematostella vectensis 24303	H2A.X
EP00113 Trichoplax adhaerens 8687	H2A.X
EP00119 Amphimedon queenslandica 878	H2A.X
EP00135 Aspergillus nidulans 3466	H2A.X
EP00144 Saccharomyces cerevisiae 356	H2A.X
EP00144 Saccharomyces cerevisiae 1215	H2A.X
EP00145 Schizosaccharomyces pombe 1049	H2A.X
EP00145 Schizosaccharomyces pombe 2906	H2A.X
EP00149 Cryptococcus neoformans 1567	H2A.X
EP00150 Ustilago maydis 1556	H2A.X
EP00314 Emiliania huxleyi 19324	H2A.X
EP00314 Emiliania huxleyi 30484	H2A.X
EP00002 Diphylleia rotans 18370	H2A.X
EP00002 Diphylleia rotans 18372	H2A.X
EP00004 Rigifila ramosa 12055	H2A.X
EP00031 Thecamonas trahens 5836	H2A.X
EP00031 Thecamonas trahens 10131	H2A.X
EP00120 Capsaspora owczarzaki 4452	H2A.X
EP00121 Abeoforma whisleri 15517	H2A.X
EP00122 Pirum gemmata 7085	H2A.X
EP00123 Amoebidium parasiticum 11602	H2A.X
EP00125 Sphaeroforma arctica 6555	H2A.X
EP00128 Syssomonas multiformis 3203	H2A.X
EP00128 Syssomonas multiformis 3200	H2A.X
EP00128 Syssomonas multiformis 3209	H2A.X
EP00128 Syssomonas multiformis 3199	H2A.X
EP00128 Syssomonas multiformis 3213	H2A.X
EP00162 Nutomonas longa 5498	H2A.X
EP00163 Fabomonas tropica 30152	H2A.X
EP00274 Cyanoptyche gloeocystis 3158	H2A.X
EP00274 Cyanoptyche gloeocystis 8427	H2A.X
EP00274 Cyanoptyche gloeocystis 5830	H2A.X
EP00274 Cyanoptyche gloeocystis 1482	H2A.X
EP00274 Cyanoptyche gloeocystis 4883	H2A.X
EP00276 Gloeochaete wittrockiana 13703	H2A.X
EP00276 Gloeochaete wittrockiana 10265	H2A.X
EP00656 Telonema subtile 41859	H2A.X
EP00686 Naegleria gruberi 11892	H2A.X
EP00687 Percolomonas cosmopolitus 13104	H2A.X
EP00698 Gefionella okellyi 9790	H2A.X
EP00701 Giardia intestinalis 891	H2A.X
EP00741 Cyanophora paradoxa 7177	H2A.X
EP00761 Pharyngomonas kirbyi 509	H2A.X
EP00761 Pharyngomonas kirbyi 11342	H2A.X
EP00763 Giardia muris 4313	H2A.X
EP00766 Chilomastix caulleryi 446	H2A.X
EP00766 Chilomastix caulleryi 2782	H2A.X
EP00766 Chilomastix caulleryi 3687	H2A.X
EP00641 Albugo candida 4557	H2A.X
EP00753 Platysulcus tardus 1429	H2A.X
EP00169 Porphyra umbilicalis 3606	H2A.X
EP00169 Porphyra umbilicalis 9428	H2A.X
EP00169 Porphyra umbilicalis 13209	H2A.X
EP00170 Pyropia yezoensis 5037	H2A.X
EP00170 Pyropia yezoensis 6574	H2A.X
EP00171 Calliarthron tuberculosum 14618	H2A.X
EP00171 Calliarthron tuberculosum 2592	H2A.X
EP00466 Bigelowiella natans 20565	H2A.X
EP00473 Plasmodiophora brassicae 2525	H2A.X
EP00455 Lapot gusevi 51836	H2A.X
EP00455 Lapot gusevi 51837	H2A.X
EP00457 Paulinella chromatophora 16837	H2A.X
EP00302 Diacronema sp CCMP2436 2096	H2A.X
EP00302 Diacronema sp CCMP2436 3961	H2A.X
EP00302 Diacronema sp CCMP2436 23835	H2A.X
EP00303 Exanthemachrysis gayraliae 2474	H2A.X
EP00306 Pavlova sp CCMP459 7647	H2A.X
EP00306 Pavlova sp CCMP459 972	H2A.X
EP00044 Salpingoeca rosetta 8158	H2A.X
EP00044 Salpingoeca rosetta 10710	H2A.X
EP00046 Monosiga brevicollis 1424	H2A.X
EP00041 Stephanoeca diplocostata 40912	H2A.X
EP00006 Acanthamoeba castellanii 10764	H2A.X
EP00390 Vitrella brassicaformis 5815	H2A.X
EP00390 Vitrella brassicaformis 9814	H2A.X
EP00454 Perkinsus marinus 408	H2A.X
EP00454 Perkinsus marinus 1591	H2A.X
EP00454 Perkinsus marinus 2642	H2A.X
EP00454 Perkinsus marinus 4445	H2A.X
EP00454 Perkinsus marinus 6926	H2A.X
EP00454 Perkinsus marinus 7321	H2A.X
EP00454 Perkinsus marinus 11685	H2A.X
EP00454 Perkinsus marinus 12134	H2A.X
EP00454 Perkinsus marinus 18456	H2A.X
EP00454 Perkinsus marinus 18720	H2A.X
EP00454 Perkinsus marinus 19885	H2A.X
EP00332 Ichthyophthirius multifiliis 2112	H2A.X
EP00332 Ichthyophthirius multifiliis 3282	H2A.X
EP00332 Ichthyophthirius multifiliis 6605	H2A.X
EP00300 Choanocystis sp HF-7 14820	H2A.X
EP00300 Choanocystis sp HF-7 14821	H2A.X
EP00300 Choanocystis sp HF-7 14822	H2A.X
EP00300 Choanocystis sp HF-7 16870	H2A.X
EP00301 Raphidiophrys heterophryoidea 7016	H2A.X
EP00302 Diacronema sp CCMP2436 20677	Putative_short_H2A
EP00302 Diacronema sp CCMP2436 32856	Putative_short_H2A
EP00079 Xenopus tropicalis 1221	Putative_short_H2A
EP00066 Takifugu rubripes 29589	Putative_short_H2A
EP00066 Takifugu rubripes 26898	Putative_short_H2A
EP00301 Raphidiophrys heterophryoidea 16040	Putative_short_H2A
EP00078 Anolis carolinensis 6070	Putative_short_H2A
EP00073 Rattus norvegicus 18034	Putative_short_H2A
EP00072 Mus musculus 22085	Putative_short_H2A
EP00073 Rattus norvegicus 9906	Putative_short_H2A
EP00072 Mus musculus 19911	Putative_short_H2A
EP00073 Rattus norvegicus 18035	Putative_short_H2A
EP00058 Branchiostoma floridae 867	No_annotation
EP00058 Branchiostoma floridae 870	No_annotation
EP00058 Branchiostoma floridae 873	No_annotation
EP00058 Branchiostoma floridae 875	No_annotation
EP00058 Branchiostoma floridae 4368	No_annotation
EP00058 Branchiostoma floridae 9704	No_annotation
EP00058 Branchiostoma floridae 10032	No_annotation
EP00058 Branchiostoma floridae 10157	No_annotation
EP00058 Branchiostoma floridae 10168	No_annotation
EP00058 Branchiostoma floridae 10172	No_annotation
EP00058 Branchiostoma floridae 10177	No_annotation
EP00058 Branchiostoma floridae 10184	No_annotation
EP00058 Branchiostoma floridae 10193	No_annotation
EP00058 Branchiostoma floridae 10198	No_annotation
EP00058 Branchiostoma floridae 10229	No_annotation
EP00058 Branchiostoma floridae 10234	No_annotation
EP00058 Branchiostoma floridae 11461	No_annotation
EP00058 Branchiostoma floridae 17209	No_annotation
EP00058 Branchiostoma floridae 17262	No_annotation
EP00066 Takifugu rubripes 4452	No_annotation
EP00066 Takifugu rubripes 6250	No_annotation
EP00066 Takifugu rubripes 7212	No_annotation
EP00066 Takifugu rubripes 7215	No_annotation
EP00066 Takifugu rubripes 9746	No_annotation
EP00066 Takifugu rubripes 10262	No_annotation
EP00066 Takifugu rubripes 27456	No_annotation
EP00066 Takifugu rubripes 29682	No_annotation
EP00066 Takifugu rubripes 30547	No_annotation
EP00066 Takifugu rubripes 30795	No_annotation
EP00067 Danio rerio 1380	No_annotation
EP00067 Danio rerio 3475	No_annotation
EP00067 Danio rerio 6597	No_annotation
EP00067 Danio rerio 8358	No_annotation
EP00067 Danio rerio 9335	No_annotation
EP00067 Danio rerio 15558	No_annotation
EP00067 Danio rerio 17334	No_annotation
EP00067 Danio rerio 21298	No_annotation
EP00067 Danio rerio 28444	No_annotation
EP00067 Danio rerio 30125	No_annotation
EP00067 Danio rerio 51744	No_annotation
EP00072 Mus musculus 6763	No_annotation
EP00072 Mus musculus 16701	No_annotation
EP00072 Mus musculus 27652	No_annotation
EP00072 Mus musculus 27654	No_annotation
EP00072 Mus musculus 27655	No_annotation
EP00072 Mus musculus 28125	No_annotation
EP00072 Mus musculus 28355	No_annotation
EP00072 Mus musculus 28382	No_annotation
EP00072 Mus musculus 28386	No_annotation
EP00073 Rattus norvegicus 3471	No_annotation
EP00073 Rattus norvegicus 7061	No_annotation
EP00073 Rattus norvegicus 8996	No_annotation
EP00073 Rattus norvegicus 9177	No_annotation
EP00073 Rattus norvegicus 9326	No_annotation
EP00073 Rattus norvegicus 12293	No_annotation
EP00073 Rattus norvegicus 12294	No_annotation
EP00073 Rattus norvegicus 13814	No_annotation
EP00073 Rattus norvegicus 18745	No_annotation
EP00073 Rattus norvegicus 40970	No_annotation
EP00073 Rattus norvegicus 41010	No_annotation
EP00073 Rattus norvegicus 56013	No_annotation
EP00074 Homo sapiens 3548	No_annotation
EP00074 Homo sapiens 33204	No_annotation
EP00074 Homo sapiens 33207	No_annotation
EP00074 Homo sapiens 33208	No_annotation
EP00074 Homo sapiens 33211	No_annotation
EP00074 Homo sapiens 41236	No_annotation
EP00074 Homo sapiens 41237	No_annotation
EP00074 Homo sapiens 44174	No_annotation
EP00074 Homo sapiens 44601	No_annotation
EP00074 Homo sapiens 47574	No_annotation
EP00074 Homo sapiens 47800	No_annotation
EP00078 Anolis carolinensis 1907	No_annotation
EP00078 Anolis carolinensis 1908	No_annotation
EP00078 Anolis carolinensis 4916	No_annotation
EP00078 Anolis carolinensis 5256	No_annotation
EP00078 Anolis carolinensis 6292	No_annotation
EP00078 Anolis carolinensis 6571	No_annotation
EP00078 Anolis carolinensis 6879	No_annotation
EP00078 Anolis carolinensis 10291	No_annotation
EP00078 Anolis carolinensis 18828	No_annotation
EP00078 Anolis carolinensis 18829	No_annotation
EP00079 Xenopus tropicalis 132	No_annotation
EP00079 Xenopus tropicalis 3235	No_annotation
EP00079 Xenopus tropicalis 6163	No_annotation
EP00079 Xenopus tropicalis 9254	No_annotation
EP00079 Xenopus tropicalis 13055	No_annotation
EP00079 Xenopus tropicalis 13069	No_annotation
EP00079 Xenopus tropicalis 13542	No_annotation
EP00079 Xenopus tropicalis 13603	No_annotation
EP00079 Xenopus tropicalis 13847	No_annotation
EP00079 Xenopus tropicalis 13870	No_annotation
EP00079 Xenopus tropicalis 15793	No_annotation
EP00079 Xenopus tropicalis 15798	No_annotation
EP00079 Xenopus tropicalis 16023	No_annotation
EP00079 Xenopus tropicalis 18133	No_annotation
EP00079 Xenopus tropicalis 18134	No_annotation
EP00079 Xenopus tropicalis 18137	No_annotation
EP00079 Xenopus tropicalis 18203	No_annotation
EP00079 Xenopus tropicalis 31232	No_annotation
EP00079 Xenopus tropicalis 36832	No_annotation
EP00081 Caenorhabditis elegans 7802	No_annotation
EP00081 Caenorhabditis elegans 7803	No_annotation
EP00081 Caenorhabditis elegans 13601	No_annotation
EP00081 Caenorhabditis elegans 20481	No_annotation
EP00081 Caenorhabditis elegans 23179	No_annotation
EP00099 Drosophila melanogaster 574	No_annotation
EP00099 Drosophila melanogaster 648	No_annotation
EP00110 Nematostella vectensis 79	No_annotation
EP00110 Nematostella vectensis 766	No_annotation
EP00110 Nematostella vectensis 787	No_annotation
EP00110 Nematostella vectensis 808	No_annotation
EP00110 Nematostella vectensis 901	No_annotation
EP00110 Nematostella vectensis 951	No_annotation
EP00110 Nematostella vectensis 1007	No_annotation
EP00110 Nematostella vectensis 1310	No_annotation
EP00110 Nematostella vectensis 1360	No_annotation
EP00110 Nematostella vectensis 1604	No_annotation
EP00110 Nematostella vectensis 1629	No_annotation
EP00110 Nematostella vectensis 1702	No_annotation
EP00110 Nematostella vectensis 2314	No_annotation
EP00110 Nematostella vectensis 2350	No_annotation
EP00110 Nematostella vectensis 2755	No_annotation
EP00110 Nematostella vectensis 4856	No_annotation
EP00110 Nematostella vectensis 5488	No_annotation
EP00110 Nematostella vectensis 5829	No_annotation
EP00110 Nematostella vectensis 9310	No_annotation
EP00110 Nematostella vectensis 10530	No_annotation
EP00110 Nematostella vectensis 21018	No_annotation
EP00110 Nematostella vectensis 21059	No_annotation
EP00110 Nematostella vectensis 22945	No_annotation
EP00119 Amphimedon queenslandica 358	No_annotation
EP00119 Amphimedon queenslandica 3902	No_annotation
EP00198 Chlamydomonas reinhardtii 1337	No_annotation
EP00198 Chlamydomonas reinhardtii 1473	No_annotation
EP00198 Chlamydomonas reinhardtii 1805	No_annotation
EP00198 Chlamydomonas reinhardtii 1827	No_annotation
EP00198 Chlamydomonas reinhardtii 2209	No_annotation
EP00198 Chlamydomonas reinhardtii 3609	No_annotation
EP00198 Chlamydomonas reinhardtii 6882	No_annotation
EP00198 Chlamydomonas reinhardtii 6925	No_annotation
EP00198 Chlamydomonas reinhardtii 8483	No_annotation
EP00198 Chlamydomonas reinhardtii 9617	No_annotation
EP00247 Physcomitrella patens 14346	No_annotation
EP00247 Physcomitrella patens 18481	No_annotation
EP00247 Physcomitrella patens 20329	No_annotation
EP00247 Physcomitrella patens 20330	No_annotation
EP00247 Physcomitrella patens 21460	No_annotation
EP00247 Physcomitrella patens 29775	No_annotation
EP00248 Marchantia polymorpha 3760	No_annotation
EP00248 Marchantia polymorpha 21617	No_annotation
EP00248 Marchantia polymorpha 21842	No_annotation
EP00260 Arabidopsis thaliana 6206	No_annotation
EP00260 Arabidopsis thaliana 23702	No_annotation
EP00260 Arabidopsis thaliana 29546	No_annotation
EP00260 Arabidopsis thaliana 38083	No_annotation
EP00263 Brachypodium distachyon 3729	No_annotation
EP00263 Brachypodium distachyon 3730	No_annotation
EP00265 Oryza sativa 16025	No_annotation
EP00265 Oryza sativa 16026	No_annotation
EP00265 Oryza sativa 21885	No_annotation
EP00267 Zea mays 3362	No_annotation
EP00267 Zea mays 5543	No_annotation
EP00267 Zea mays 19575	No_annotation
EP00267 Zea mays 19627	No_annotation
EP00267 Zea mays 22338	No_annotation
EP00269 Selaginella moellendorffii 578	No_annotation
EP00269 Selaginella moellendorffii 1879	No_annotation
EP00269 Selaginella moellendorffii 5481	No_annotation
EP00269 Selaginella moellendorffii 10101	No_annotation
EP00314 Emiliania huxleyi 4672	No_annotation
EP00314 Emiliania huxleyi 7387	No_annotation
EP00314 Emiliania huxleyi 12618	No_annotation
EP00314 Emiliania huxleyi 30495	No_annotation
EP00314 Emiliania huxleyi 31504	No_annotation
EP00333 Tetrahymena thermophila 11017	No_annotation
EP00583 Thalassiosira pseudonana 2759	No_annotation
EP00583 Thalassiosira pseudonana 4485	No_annotation
EP00583 Thalassiosira pseudonana 9884	No_annotation
EP00001 Collodictyon triciliatum 3687	No_annotation
EP00001 Collodictyon triciliatum 68014	No_annotation
EP00001 Collodictyon triciliatum 180909	No_annotation
EP00001 Collodictyon triciliatum 180952	No_annotation
EP00002 Diphylleia rotans 18369	No_annotation
EP00003 Mantamonas plastica 17624	No_annotation
EP00004 Rigifila ramosa 12056	No_annotation
EP00004 Rigifila ramosa 12111	No_annotation
EP00004 Rigifila ramosa 21258	No_annotation
EP00004 Rigifila ramosa 21261	No_annotation
EP00030 Amastigomonas sp AF-17 97	No_annotation
EP00030 Amastigomonas sp AF-17 4223	No_annotation
EP00031 Thecamonas trahens 7130	No_annotation
EP00031 Thecamonas trahens 7153	No_annotation
EP00120 Capsaspora owczarzaki 553	No_annotation
EP00120 Capsaspora owczarzaki 3431	No_annotation
EP00120 Capsaspora owczarzaki 6489	No_annotation
EP00126 Sphaerothecum destruens 12291	No_annotation
EP00126 Sphaerothecum destruens 15418	No_annotation
EP00127 Corallochytrium limacisporum 7142	No_annotation
EP00128 Syssomonas multiformis 3191	No_annotation
EP00128 Syssomonas multiformis 3192	No_annotation
EP00128 Syssomonas multiformis 3197	No_annotation
EP00128 Syssomonas multiformis 3194	No_annotation
EP00128 Syssomonas multiformis 3211	No_annotation
EP00160 Parvularia atlantis 12716	No_annotation
EP00161 Ancyromonas sigmoides 295	No_annotation
EP00161 Ancyromonas sigmoides 16589	No_annotation
EP00163 Fabomonas tropica 30150	No_annotation
EP00164 Ancoracysta twista 3509	No_annotation
EP00164 Ancoracysta twista 4118	No_annotation
EP00164 Ancoracysta twista 16143	No_annotation
EP00275 Glaucocystis nostochinearum 147	No_annotation
EP00275 Glaucocystis nostochinearum 315	No_annotation
EP00276 Gloeochaete wittrockiana 22363	No_annotation
EP00297 Palpitomonas bilix 18662	No_annotation
EP00297 Palpitomonas bilix 14800	No_annotation
EP00297 Palpitomonas bilix 21503	No_annotation
EP00297 Palpitomonas bilix 21591	No_annotation
EP00297 Palpitomonas bilix 22650	No_annotation
EP00297 Palpitomonas bilix 25162	No_annotation
EP00297 Palpitomonas bilix 25160	No_annotation
EP00297 Palpitomonas bilix 25163	No_annotation
EP00297 Palpitomonas bilix 16483	No_annotation
EP00297 Palpitomonas bilix 25161	No_annotation
EP00297 Palpitomonas bilix 21921	No_annotation
EP00297 Palpitomonas bilix 19189	No_annotation
EP00297 Palpitomonas bilix 25159	No_annotation
EP00297 Palpitomonas bilix 20783	No_annotation
EP00297 Palpitomonas bilix 20513	No_annotation
EP00297 Palpitomonas bilix 23547	No_annotation
EP00297 Palpitomonas bilix 21018	No_annotation
EP00297 Palpitomonas bilix 21020	No_annotation
EP00297 Palpitomonas bilix 20624	No_annotation
EP00329 Picozoa sp Boothbay 8293	No_annotation
EP00656 Telonema subtile 40436	No_annotation
EP00656 Telonema subtile 40438	No_annotation
EP00656 Telonema subtile 40439	No_annotation
EP00656 Telonema subtile 41277	No_annotation
EP00656 Telonema subtile 41283	No_annotation
EP00656 Telonema subtile 41858	No_annotation
EP00656 Telonema subtile 41861	No_annotation
EP00656 Telonema subtile 43796	No_annotation
EP00658 Telonema sp P-2 869	No_annotation
EP00658 Telonema sp P-2 51484	No_annotation
EP00658 Telonema sp P-2 53766	No_annotation
EP00658 Telonema sp P-2 79507	No_annotation
EP00694 Reclinomonas americana 5905	No_annotation
EP00697 Spironema sp BW2 14554	No_annotation
EP00697 Spironema sp BW2 14628	No_annotation
EP00698 Gefionella okellyi 9792	No_annotation
EP00698 Gefionella okellyi 9793	No_annotation
EP00703 Trepomonas sp PC1 3158	No_annotation
EP00703 Trepomonas sp PC1 1472	No_annotation
EP00705 Trichomonas vaginalis 24879	No_annotation
EP00705 Trichomonas vaginalis 25485	No_annotation
EP00705 Trichomonas vaginalis 52216	No_annotation
EP00706 Tritrichomonas foetus 1542	No_annotation
EP00706 Tritrichomonas foetus 22068	No_annotation
EP00735 Rhodelphis limneticus 9412	No_annotation
EP00735 Rhodelphis limneticus 13751	No_annotation
EP00741 Cyanophora paradoxa 9538	No_annotation
EP00762 Andalucia godoyi 7807	No_annotation
EP00762 Andalucia godoyi 1905	No_annotation
EP00765 Carpediemonas membranifera 147	No_annotation
EP00765 Carpediemonas membranifera 671	No_annotation
EP00765 Carpediemonas membranifera 848	No_annotation
EP00765 Carpediemonas membranifera 904	No_annotation
EP00765 Carpediemonas membranifera 1873	No_annotation
EP00765 Carpediemonas membranifera 3913	No_annotation
EP00765 Carpediemonas membranifera 4297	No_annotation
EP00765 Carpediemonas membranifera 4402	No_annotation
EP00766 Chilomastix caulleryi 2302	No_annotation
EP00766 Chilomastix caulleryi 3183	No_annotation
EP00766 Chilomastix caulleryi 3986	No_annotation
EP00766 Chilomastix caulleryi 4499	No_annotation
EP00770 Monocercomonoides exilis 14707	No_annotation
EP00770 Monocercomonoides exilis 2144	No_annotation
EP00770 Monocercomonoides exilis 2147	No_annotation
EP00770 Monocercomonoides exilis 2921	No_annotation
EP00770 Monocercomonoides exilis 5743	No_annotation
EP00503 Blastocystis sp subtype4 1490	No_annotation
EP00503 Blastocystis sp subtype4 4447	No_annotation
EP00503 Blastocystis sp subtype4 5121	No_annotation
EP00513 Hondaea fermentalgiana 3924	No_annotation
EP00513 Hondaea fermentalgiana 11422	No_annotation
EP00753 Platysulcus tardus 1427	No_annotation
EP00504 Blastocystis sp subtype7 534	No_annotation
EP00504 Blastocystis sp subtype7 674	No_annotation
EP00504 Blastocystis sp subtype7 4115	No_annotation
EP00504 Blastocystis sp subtype7 5604	No_annotation
EP00165 Cyanidioschyzon merolae 2541	No_annotation
EP00165 Cyanidioschyzon merolae 2552	No_annotation
EP00167 Galdieria sulphuraria 307	No_annotation
EP00167 Galdieria sulphuraria 3199	No_annotation
EP00171 Calliarthron tuberculosum 18819	No_annotation
EP00466 Bigelowiella natans 14095	No_annotation
EP00466 Bigelowiella natans 2321	No_annotation
EP00466 Bigelowiella natans 12764	No_annotation
EP00466 Bigelowiella natans 15490	No_annotation
EP00473 Plasmodiophora brassicae 1175	No_annotation
EP00480 Reticulomyxa filosa 18044	No_annotation
EP00455 Lapot gusevi 2697	No_annotation
EP00455 Lapot gusevi 2699	No_annotation
EP00455 Lapot gusevi 24239	No_annotation
EP00455 Lapot gusevi 51840	No_annotation
EP00455 Lapot gusevi 51841	No_annotation
EP00494 Astrolonche serrata 4649	No_annotation
EP00494 Astrolonche serrata 21446	No_annotation
EP00494 Astrolonche serrata 26423	No_annotation
EP00457 Paulinella chromatophora 15705	No_annotation
EP00457 Paulinella chromatophora 19691	No_annotation
EP00457 Paulinella chromatophora 33115	No_annotation
EP00302 Diacronema sp CCMP2436 27820	No_annotation
EP00323 Chrysochromulina tobin 3542	No_annotation
EP00323 Chrysochromulina tobin 11463	No_annotation
EP00323 Chrysochromulina tobin 14722	No_annotation
EP00304 Pavlova gyrans 15312	No_annotation
EP00667 Euglena gracilis 23670	No_annotation
EP00667 Euglena gracilis 24999	No_annotation
EP00667 Euglena gracilis 27669	No_annotation
EP00667 Euglena gracilis 31036	No_annotation
EP00667 Euglena gracilis 34209	No_annotation
EP00673 Leishmania infantum 1874	No_annotation
EP00673 Leishmania infantum 7738	No_annotation
EP00673 Leishmania infantum 7739	No_annotation
EP00685 Perkinsela sp CCAP1560-4 341	No_annotation
EP00685 Perkinsela sp CCAP1560-4 564	No_annotation
EP00685 Perkinsela sp CCAP1560-4 803	No_annotation
EP00685 Perkinsela sp CCAP1560-4 1374	No_annotation
EP00685 Perkinsela sp CCAP1560-4 3275	No_annotation
EP00754 Rhynchopus humris 6180	No_annotation
EP00754 Rhynchopus humris 14559	No_annotation
EP00754 Rhynchopus humris 14560	No_annotation
EP00754 Rhynchopus humris 19945	No_annotation
EP00754 Rhynchopus humris 23559	No_annotation
EP00754 Rhynchopus humris 23560	No_annotation
EP00754 Rhynchopus humris 23561	No_annotation
EP00754 Rhynchopus humris 23562	No_annotation
EP00754 Rhynchopus humris 46382	No_annotation
EP00674 Leishmania major 1507	No_annotation
EP00674 Leishmania major 2267	No_annotation
EP00674 Leishmania major 7506	No_annotation
EP00674 Leishmania major 7507	No_annotation
EP00674 Leishmania major 7508	No_annotation
EP00279 Guillardia theta 8329	No_annotation
EP00279 Guillardia theta 15242	No_annotation
EP00279 Guillardia theta 23187	No_annotation
EP00279 Guillardia theta 24614	No_annotation
EP00295 Goniomonas pacifica 5001	No_annotation
EP00295 Goniomonas pacifica 5708	No_annotation
EP00295 Goniomonas pacifica 16072	No_annotation
EP00295 Goniomonas pacifica 26818	No_annotation
EP00295 Goniomonas pacifica 25487	No_annotation
EP00295 Goniomonas pacifica 24225	No_annotation
EP00277 Geminigera cryophila 13832	No_annotation
EP00277 Geminigera cryophila 14379	No_annotation
EP00277 Geminigera cryophila 14576	No_annotation
EP00280 Hanusia phi 6727	No_annotation
EP00280 Hanusia phi 19872	No_annotation
EP00280 Hanusia phi 10133	No_annotation
EP00280 Hanusia phi 15541	No_annotation
EP00281 Chroomonas sp CCMP1168 23713	No_annotation
EP00281 Chroomonas sp CCMP1168 4867	No_annotation
EP00046 Monosiga brevicollis 2510	No_annotation
EP00046 Monosiga brevicollis 7240	No_annotation
EP00035 Acanthoeca spectabilis 9666	No_annotation
EP00037 Helgoeca nana 8594	No_annotation
EP00006 Acanthamoeba castellanii 7604	No_annotation
EP00014 Entamoeba dispar 2127	No_annotation
EP00014 Entamoeba dispar 4646	No_annotation
EP00014 Entamoeba dispar 7886	No_annotation
EP00029 Vermamoeba vermiformis 7521	No_annotation
EP00029 Vermamoeba vermiformis 7522	No_annotation
EP00029 Vermamoeba vermiformis 7816	No_annotation
EP00029 Vermamoeba vermiformis 7820	No_annotation
EP00029 Vermamoeba vermiformis 13026	No_annotation
EP00029 Vermamoeba vermiformis 14390	No_annotation
EP00015 Entamoeba histolytica 4253	No_annotation
EP00015 Entamoeba histolytica 5344	No_annotation
EP00017 Entamoeba invadens 921	No_annotation
EP00017 Entamoeba invadens 2549	No_annotation
EP00363 Plasmodium berghei 3078	No_annotation
EP00390 Vitrella brassicaformis 9812	No_annotation
EP00390 Vitrella brassicaformis 13991	No_annotation
EP00390 Vitrella brassicaformis 14957	No_annotation
EP00390 Vitrella brassicaformis 15071	No_annotation
EP00390 Vitrella brassicaformis 19146	No_annotation
EP00392 Amoebophrya sp AT5.2 18522	No_annotation
EP00392 Amoebophrya sp AT5.2 18541	No_annotation
EP00392 Amoebophrya sp AT5.2 19777	No_annotation
EP00392 Amoebophrya sp AT5.2 2227	No_annotation
EP00454 Perkinsus marinus 449	No_annotation
EP00454 Perkinsus marinus 1395	No_annotation
EP00454 Perkinsus marinus 2049	No_annotation
EP00454 Perkinsus marinus 15481	No_annotation
EP00454 Perkinsus marinus 19045	No_annotation
EP00454 Perkinsus marinus 21531	No_annotation
EP00454 Perkinsus marinus 23157	No_annotation
EP00454 Perkinsus marinus 23602	No_annotation
EP00742 Colponemidia sp Colp-10 7850	No_annotation
EP00742 Colponemidia sp Colp-10 8519	No_annotation
EP00742 Colponemidia sp Colp-10 18979	No_annotation
EP00742 Colponemidia sp Colp-10 20920	No_annotation
EP00332 Ichthyophthirius multifiliis 882	No_annotation
EP00156 Nosema bombycis 3574	No_annotation
EP00158 Paraphelidium tribonemae 750	No_annotation
EP00298 Acanthocystis sp HF-20 2302	No_annotation
EP00298 Acanthocystis sp HF-20 9514	No_annotation
EP00298 Acanthocystis sp HF-20 15494	No_annotation
EP00298 Acanthocystis sp HF-20 15935	No_annotation
EP00299 Pterocystis canadensis 10693	No_annotation
EP00299 Pterocystis canadensis 10755	No_annotation
EP00299 Pterocystis canadensis 16378	No_annotation
EP00299 Pterocystis canadensis 16963	No_annotation
EP00299 Pterocystis canadensis 19172	No_annotation
EP00300 Choanocystis sp HF-7 11910	No_annotation
EP00300 Choanocystis sp HF-7 11911	No_annotation
EP00300 Choanocystis sp HF-7 14819	No_annotation
EP00300 Choanocystis sp HF-7 34018	No_annotation
EP00300 Choanocystis sp HF-7 41620	No_annotation
EP00300 Choanocystis sp HF-7 41621	No_annotation
EP00301 Raphidiophrys heterophryoidea 433	No_annotation
EP00301 Raphidiophrys heterophryoidea 18927	No_annotation
EP00301 Raphidiophrys heterophryoidea 24361	No_annotation
