## Supplementary Table S5 for "Single residue changes to the histone core catalyze neofunctionalization and impose fitness trade-offs"

### Sheet: Sheet1
Strain Name	Species	Genotype
YZH_0002	Schizosaccharomyces pombe	h- ade6-M216 ura4-D18 leu1-32
YZH_0019	Schizosaccharomyces pombe	h- ade6-M216 ura4-D18 leu1::Pr_adh1-Z3EV
YZH_0061	Schizosaccharomyces pombe	h- ade6-M210 ura4-D18 leu1-32 pht1∆::hygMX
YZH_0121	Schizosaccharomyces pombe	h- ade6-M216 ura4-D18 leu1-32 pht1∆::hta1.Z1-hygMX
YZH_0123	Schizosaccharomyces pombe	h- ade6-M216 ura4-D18 leu1-32 pht1∆::hta1.Z3-hygMX
YZH_0125	Schizosaccharomyces pombe	h- ade6-M216 ura4-D18 leu1-32 pht1∆::hta1.Z5-hygMX
YZH_0127	Schizosaccharomyces pombe	h- ade6-M216 ura4-D18 leu1-32 pht1∆::hta1.Z7-hygMX
YZH_0129	Schizosaccharomyces pombe	h- ade6-M216 ura4-D18 leu1-32 pht1∆::hta1.Z9-hygMX
YZH_0229	Schizosaccharomyces pombe	h- ade6-M216 ura4-D18 leu1-32 pht1∆::HTA3(T. thermophilis)-hygMX
YZH_0231	Schizosaccharomyces pombe	h- ade6-M216 ura4-D18 leu1-32 pht1∆::H2A.Z1(H. sapiens)-hygMX
YZH_0233	Schizosaccharomyces pombe	h- ade6-M216 ura4-D18 leu1-32 pht1∆::HTA9(A. thaliana)-hygMX
YZH_0235	Schizosaccharomyces pombe	h- ade6-M216 ura4-D18 leu1-32 pht1∆::H2A.Z(A. godoyi)-hygMX
YZH_0236	Schizosaccharomyces pombe	h- ade6-M216 ura4-D18 leu1-32 pht1∆::H2A.Z(Choanocystis)-hygMX
YZH_0238	Schizosaccharomyces pombe	h- ade6-M216 ura4-D18 leu1-32 pht1∆::H2A.Z(P. marinus)-hygMX
YZH_0240	Schizosaccharomyces pombe	h- ade6-M216 ura4-D18 leu1-32 pht1∆::H2A.Z(P. yezoensis)-hygMX
YZH_0242	Schizosaccharomyces pombe	h- ade6-M216 ura4-D18 leu1-32 pht1∆::H2A.Z(C. membranifera)-hygMX
YZH_0245	Schizosaccharomyces pombe	h- ade6-M216 ura4-D18 leu1-32 pht1∆::H2A.Z(T. globoso)-hygMX
YZH_0262	Schizosaccharomyces pombe	h- ade6-M216 ura4-D18 leu1-32 pht1∆::pht1 L83M-hygMX
YZH_0263	Schizosaccharomyces pombe	h- ade6-M216 ura4-D18 leu1-32 pht1∆::pht1 L83F-hygMX
YZH_0264	Schizosaccharomyces pombe	h- ade6-M216 ura4-D18 leu1-32 pht1∆::pht1 L83G-hygMX
YZH_0265	Schizosaccharomyces pombe	h- ade6-M216 ura4-D18 leu1-32 pht1∆::pht1 L83N-hygMX
YZH_0266	Schizosaccharomyces pombe	h- ade6-M216 ura4-D18 leu1-32 pht1∆::pht1 L83Q-hygMX
YZH_0267	Schizosaccharomyces pombe	h- ade6-M216 ura4-D18 leu1-32 pht1∆::pht1 A80S-hygMX
YZH_0268	Schizosaccharomyces pombe	h- ade6-M216 ura4-D18 leu1-32 pht1∆::pht1 K81Q-hygMX
YZH_0269	Schizosaccharomyces pombe	h- ade6-M216 ura4-D18 leu1-32 pht1∆::pht1 K84H-hygMX
YZH_0270	Schizosaccharomyces pombe	h- ade6-M216 ura4-D18 leu1-32 pht1∆::pht1 V85A-hygMX
YZH_0271	Schizosaccharomyces pombe	h- ade6-M216 ura4-D18 leu1-32 pht1∆::pht1 K86Q-hygMX
YZH_0272	Schizosaccharomyces pombe	h- ade6-M216 ura4-D18 leu1-32 pht1∆::pht1 T69C-hygMX
YZH_0284	Schizosaccharomyces pombe	h- ade6-M216 ura4-D18 leu1-32 ura4-D18∆::kanMX6-Pr_Athal_ACT2_mild-Ura4
YZH_0313	Schizosaccharomyces pombe	h- ade6-M216 ura4-D18 leu1-32 pht1-
YZH_0315	Schizosaccharomyces pombe	h- ade6-M216 ura4-D18 leu1-32 pht1-::H2A.Z(A. godoyi)
YZH_0321	Schizosaccharomyces pombe	h- ade6-M216 ura4-D18 leu1-32 pht1-::H2A.Z(A. thaliana)
YZH_0323	Schizosaccharomyces pombe	h- ade6-M216 ura4-D18 leu1-32 pht1-::H2A.Z(Choanocystis)
YZH_0327	Schizosaccharomyces pombe	h- ade6-M216 ura4-D18 leu1-32 pht1-::H2A.Z(C. membranifera)
YZH_0338	Schizosaccharomyces pombe	h- ade6-M216 ura4-D18 leu1-32 pht1-::H2A.Z(H. sapiens)
YZH_0342	Schizosaccharomyces pombe	h- ade6-M216 ura4-D18 leu1-32 pht1-::H2A.Z(P. marinus)
YZH_0347	Schizosaccharomyces pombe	h- ade6-M216 ura4-D18 leu1-32 pht1-::H2A.Z(P. yezoensis)
YZH_0348	Schizosaccharomyces pombe	h- ade6-M216 ura4-D18 leu1-32 pht1-::H2A.Z(S. pombe)
YZH_0350	Schizosaccharomyces pombe	h- ade6-M216 ura4-D18 leu1-32 pht1-::H2A.Z(Tetrahymena)
YZH_0354	Schizosaccharomyces pombe	h- ade6-M216 ura4-D18 leu1-32 pht1-::H2A.Z(T. globosa)
YZH_0478	Schizosaccharomyces pombe	h- ade6-M216 ura4-D18 leu1-32 ura4-D18∆::kanMX6-Pr_Athal_ACT2_mild-Ura4 pht1∆::pht1-L83M-hygMX
YZH_0479	Schizosaccharomyces pombe	h- ade6-M216 ura4-D18 leu1-32 ura4-D18∆::kanMX6-Pr_Athal_ACT2_mild-Ura4 pht1∆::pht1-L83F-hygMX
YZH_0481	Schizosaccharomyces pombe	h- ade6-M216 ura4-D18 leu1-32 ura4-D18∆::kanMX6-Pr_Athal_ACT2_mild-Ura4 pht1∆::pht1-L83G-hygMX
YZH_0483	Schizosaccharomyces pombe	h- ade6-M216 ura4-D18 leu1-32 ura4-D18∆::kanMX6-Pr_Athal_ACT2_mild-Ura4 pht1∆::pht1-L83N-hygMX
YZH_0487	Schizosaccharomyces pombe	h- ade6-M216 ura4-D18 leu1-32 ura4-D18∆::kanMX6-Pr_Athal_ACT2_mild-Ura4 pht1∆::pht1-A80S-hygMX
YZH_0491	Schizosaccharomyces pombe	h- ade6-M216 ura4-D18 leu1-32 ura4-D18∆::kanMX6-Pr_Athal_ACT2_mild-Ura4 pht1∆::pht1-K84H-hygMX
YZH_0493	Schizosaccharomyces pombe	h- ade6-M216 ura4-D18 leu1-32 ura4-D18∆::kanMX6-Pr_Athal_ACT2_mild-Ura4 pht1∆::pht1-V85A-hygMX
YZH_0495	Schizosaccharomyces pombe	h- ade6-M216 ura4-D18 leu1-32 ura4-D18∆::kanMX6-Pr_Athal_ACT2_mild-Ura4 pht1∆::pht1-K86Q-hygMX
YZH_0499	Schizosaccharomyces pombe	h- ade6-M216 ura4-D18 leu1-32 ura4-D18∆::kanMX6-Pr_Athal_ACT2_mild-Ura4 pht1∆::hygMX
YZH_0501	Schizosaccharomyces pombe	h- ade6-M216 ura4-D18 leu1-32 ura4-D18∆::kanMX6-Pr_Athal_ACT2_mild-Ura4 pht1∆::pht1-hygMX
YZH_0575	Schizosaccharomyces pombe	h- ade6-M216 ura4-D18 leu1-32 ura4-D18∆::kanMX6-Pr_Athal_ACT2_mild-Ura4 pht1∆::pht1-L83M-hygMX swc2-
YZH_0575	Schizosaccharomyces pombe	h- ade6-M216 ura4-D18 leu1-32 ura4-D18∆::kanMX6-Pr_Athal_ACT2_mild-Ura4 pht1∆::pht1-L83M-hygMX swc2-
YZH_0577	Schizosaccharomyces pombe	h- ade6-M216 ura4-D18 leu1-32 ura4-D18∆::kanMX6-Pr_Athal_ACT2_mild-Ura4 pht1∆::pht1-K84H-hygMX swc2-
YZH_0577	Schizosaccharomyces pombe	h- ade6-M216 ura4-D18 leu1-32 ura4-D18∆::kanMX6-Pr_Athal_ACT2_mild-Ura4 pht1∆::pht1-K84H-hygMX swc2-
YZH_0591	Schizosaccharomyces pombe	h- ade6-M216 ura4-D18 leu1-32 ura4-D18∆::kanMX6-Pr_Athal_ACT2_mild-Ura4 pht1∆::pht1-L83M-hygMX swc2-
YZH_0593	Schizosaccharomyces pombe	h- ade6-M216 ura4-D18 leu1-32 ura4-D18∆::kanMX6-Pr_Athal_ACT2_mild-Ura4 pht1∆::pht1-L83G-hygMX swc2-
YZH_0594	Schizosaccharomyces pombe	h- ade6-M216 ura4-D18 leu1-32 ura4-D18∆::kanMX6-Pr_Athal_ACT2_mild-Ura4 pht1∆::pht1-L83N-hygMX swc2-
YZH_0598	Schizosaccharomyces pombe	h- ade6-M216 ura4-D18 leu1-32 ura4-D18∆::kanMX6-Pr_Athal_ACT2_mild-Ura4 pht1∆::pht1-V85A-hygMX swc2-
YZH_0615	Schizosaccharomyces pombe	h- ade6-M216 ura4-D18 leu1-32 ura4-D18∆::kanMX6-Pr_Athal_ACT2_mild-Ura4 pht1∆::pht1-hygMX swc2-
YZH_1129	Schizosaccharomyces pombe	h- ade6-M216 ura4-D18 leu1-32 ura4-D18∆::kanMX6-Pr_Athal_ACT2_mild-Ura4 pht1∆::pht1-L83F-hygMX leu1-adh1-Z3EV his7::PZH733[Pr_Z3EV-Spt6(codon opt)-2xMyc-natMX]
YZH_1131	Schizosaccharomyces pombe	h- ade6-M216 ura4-D18 leu1-32 ura4-D18∆::kanMX6-Pr_Athal_ACT2_mild-Ura4 pht1∆::pht1-L83F-hygMX leu1-adh1-Z3EV his7::PZH738[Pr_Z3EV-Spt6 L947F(codon opt)-2xMyc-natMX]
YZH_1137	Schizosaccharomyces pombe	h- ade6-M216 ura4-D18 leu1-32 ura4-D18∆::kanMX6-Pr_Athal_ACT2_mild-Ura4 pht1∆::pht1-L83F-hygMX leu1-adh1-Z3EV his7::PZH746[Pr_Z3EV-Spt6 ∆923-1017 (codon opt)-2xMyc-natMX]
YZH_1139	Schizosaccharomyces pombe	h- ade6-M216 ura4-D18 leu1-32 ura4-D18∆::kanMX6-Pr_Athal_ACT2_mild-Ura4 pht1∆::pht1-L83N-hygMX leu1-adh1-Z3EV his7::PZH733[Pr_Z3EV-Spt6(codon opt)-2xMyc-natMX]
YZH_1141	Schizosaccharomyces pombe	h- ade6-M216 ura4-D18 leu1-32 ura4-D18∆::kanMX6-Pr_Athal_ACT2_mild-Ura4 pht1∆::pht1-L83N-hygMX leu1-adh1-Z3EV his7::PZH738[Pr_Z3EV-Spt6 L947F(codon opt)-2xMyc-natMX]
YZH_1147	Schizosaccharomyces pombe	h- ade6-M216 ura4-D18 leu1-32 ura4-D18∆::kanMX6-Pr_Athal_ACT2_mild-Ura4 pht1∆::pht1-L83N-hygMX leu1-adh1-Z3EV his7::PZH746[Pr_Z3EV-Spt6 ∆923-1017 (codon opt)-2xMyc-natMX]
YZH_1149	Schizosaccharomyces pombe	h- ade6-M216 ura4-D18 leu1-32 ura4-D18∆::kanMX6-Pr_Athal_ACT2_mild-Ura4 pht1∆::pht1-K86Q-hygMX leu1-adh1-Z3EV his7::PZH733[Pr_Z3EV-Spt6(codon opt)-2xMyc-natMX]
YZH_1151	Schizosaccharomyces pombe	h- ade6-M216 ura4-D18 leu1-32 ura4-D18∆::kanMX6-Pr_Athal_ACT2_mild-Ura4 pht1∆::pht1-K86Q-hygMX leu1-adh1-Z3EV his7::PZH738[Pr_Z3EV-Spt6 L947F(codon opt)-2xMyc-natMX]
YZH_1157	Schizosaccharomyces pombe	h- ade6-M216 ura4-D18 leu1-32 ura4-D18∆::kanMX6-Pr_Athal_ACT2_mild-Ura4 pht1∆::pht1-K86Q-hygMX leu1-adh1-Z3EV his7::PZH746[Pr_Z3EV-Spt6 ∆923-1017 (codon opt)-2xMyc-natMX]
YZH_1159	Schizosaccharomyces pombe	h- ade6-M216 ura4-D18 leu1-32 ura4-D18∆::kanMX6-Pr_Athal_ACT2_mild-Ura4 pht1∆::hygMX leu1-adh1-Z3EV his7::PZH733[Pr_Z3EV-Spt6(codon opt)-2xMyc-natMX]
YZH_1161	Schizosaccharomyces pombe	h- ade6-M216 ura4-D18 leu1-32 ura4-D18∆::kanMX6-Pr_Athal_ACT2_mild-Ura4 pht1∆::hygMX leu1-adh1-Z3EV his7::PZH738[Pr_Z3EV-Spt6 L947F(codon opt)-2xMyc-natMX]
YZH_1167	Schizosaccharomyces pombe	h- ade6-M216 ura4-D18 leu1-32 ura4-D18∆::kanMX6-Pr_Athal_ACT2_mild-Ura4 pht1∆::hygMX leu1-adh1-Z3EV his7::PZH746[Pr_Z3EV-Spt6 ∆923-1017 (codon opt)-2xMyc-natMX]
YZH_1169	Schizosaccharomyces pombe	h- ade6-M216 ura4-D18 leu1-32 ura4-D18∆::kanMX6-Pr_Athal_ACT2_mild-Ura4 pht1∆::pht1-hygMX leu1-adh1-Z3EV his7::PZH733[Pr_Z3EV-Spt6(codon opt)-2xMyc-natMX]
YZH_1171	Schizosaccharomyces pombe	h- ade6-M216 ura4-D18 leu1-32 ura4-D18∆::kanMX6-Pr_Athal_ACT2_mild-Ura4 pht1∆::pht1-hygMX leu1-adh1-Z3EV his7::PZH738[Pr_Z3EV-Spt6 L947F(codon opt)-2xMyc-natMX]
YZH_1177	Schizosaccharomyces pombe	h- ade6-M216 ura4-D18 leu1-32 ura4-D18∆::kanMX6-Pr_Athal_ACT2_mild-Ura4 pht1∆::pht1-hygMX leu1-adh1-Z3EV his7::PZH746[Pr_Z3EV-Spt6 ∆923-1017 (codon opt)-2xMyc-natMX]
YZH_1179	Schizosaccharomyces pombe	h- ade6-M216 ura4-D18 leu1-32 ura4-D18∆::kanMX6-Pr_Athal_ACT2_mild-Ura4 pht1∆::pht1-L83M-hygMX leu1-adh1-Z3EV his7::PZH733[Pr_Z3EV-Spt6(codon opt)-2xMyc-natMX]
YZH_1181	Schizosaccharomyces pombe	h- ade6-M216 ura4-D18 leu1-32 ura4-D18∆::kanMX6-Pr_Athal_ACT2_mild-Ura4 pht1∆::pht1-L83M-hygMX leu1-adh1-Z3EV his7::PZH738[Pr_Z3EV-Spt6 L947F(codon opt)-2xMyc-natMX]
YZH_1187	Schizosaccharomyces pombe	h- ade6-M216 ura4-D18 leu1-32 ura4-D18∆::kanMX6-Pr_Athal_ACT2_mild-Ura4 pht1∆::pht1-L83M-hygMX leu1-adh1-Z3EV his7::PZH746[Pr_Z3EV-Spt6 ∆923-1017 (codon opt)-2xMyc-natMX]
